# Targeted and Explorative Profiling of Kallikrein Proteases and Global Proteome Biology of Pancreatic Ductal Adenocarcinoma, Chronic Pancreatitis, and Normal Pancreas Highlights Disease-Specific Proteome Remodelling

**DOI:** 10.1101/2022.11.28.518142

**Authors:** Janina Werner, Patrick Bernhard, Miguel Cosenza-Contreras, Niko Pinter, Matthias Fahrner, Prama Pallavi, Johannes Eberhard, Peter Bronsert, Felix Rückert, Oliver Schilling

## Abstract

Pancreatic ductal adenocarcinoma (PDAC) represents one of the most aggressive and lethal malignancies worldwide with an urgent need for new diagnostic and therapeutic strategies. One major risk factor for PDAC is the pre-indication of chronic pancreatitis (CP), which represents highly inflammatory pancreatic tissue. Kallikreins (KLKs) are secreted serine proteases that play an important role in various cancers as components of the tumor microenvironment. Previous studies of KLKs in solid tumors largely relied on either transcriptomics or immunodetection. We present one of the first targeted mass spectrometry profiling of kallikrein proteases in PDAC, CP, and normal pancreas. We show that KLK6 and KLK10 are significantly upregulated in PDAC (n=14) but not in CP (n=7) when compared to normal pancreas (n=21), highlighting their specific intertwining with malignancy. Additional explorative proteome profiling identified 5936 proteins in our pancreatic cohort and observed disease-specific proteome rearrangements in PDAC and CP. As such, PDAC features an enriched proteome motif for extracellular matrix (ECM) and cell adhesion while there is depletion of mitochondrial energy metabolism proteins, reminiscent of the Warburg effect. Although often regarded as a PDAC hallmark, the ECM fingerprint was also observed in CP, alongside with a prototypical inflammatory proteome motif as well as with an increased wound healing process and proteolytic activity, thereby possibly illustrating tissue autolysis. Proteogenomic analysis based on publicly accessible data sources identified 112 PDAC-specific and 32 CP-specific single amino acid variants, which among others affect KRAS and ANKHD1. Our study emphasizes the diagnostic potential of kallikreins and provides novel insights into proteomic characteristics of PDAC and CP.
