## Supplementary material for "Targeted and Explorative Profiling of Kallikrein Proteases and Global Proteome Biology of Pancreatic Ductal Adenocarcinoma, Chronic Pancreatitis, and Normal Pancreas Highlights Disease-Specific Proteome Remodelling": Proteogenomic-Results

### Sheet: Aktuell
Proteogenomics - Single Amino Acid Variations (SAAVs)
PDAC
										COSMIC-Info (retrieved on 02.11.2022)
UniProtID	Mutation	Description in FASTA-Header	ENSPID	ProteinName	Genname		Number of observations	Comment		Mutation-Type	FATHMM prediction
Q92696	T420A	Q92696_T420A_4	ENSP00000216840	Geranylgeranyl transferase type-2 subunit alpha (EC 2.5.1.60) (Geranylgeranyl transferase type II subunit alpha) (Rab geranyl-geranyltransferase subunit alpha) (Rab GG transferase alpha) (Rab GGTase alpha) (Rab geranylgeranyltransferase subunit alpha)	RABGGTA		1			Substitution - Missense	Neutral
Q13445	T94M	Q13445_T94M_V95G_1	ENSP00000214869	Transmembrane emp24 domain-containing protein 1 (Interleukin-1 receptor-like 1 ligand) (Putative T1/ST2 receptor-binding protein) (p24 family protein gamma-1) (Tp24) (p24gamma1)	TMED1 IL1RL1L IL1RL1LG		2			Substitution - Missense	Pathogenic
P04275	T789A	P04275_T789A_5	ENSP00000261405	von Willebrand factor (vWF) [Cleaved into: von Willebrand antigen 2 (von Willebrand antigen II)]	VWF F8VWF		2			Substitution - Missense	Neutral
Q9Y613	P533L	Q9Y613_P533L_7	ENSP00000258201	FH1/FH2 domain-containing protein 1 (Formin homolog overexpressed in spleen 1) (FHOS) (Formin homology 2 domain-containing protein 1)	FHOD1 FHOS FHOS1		1			Substitution - Missense	Neutral
P78356	M296I	P78356_M296I_2	ENSP00000482548	Phosphatidylinositol 5-phosphate 4-kinase type-2 beta (EC 2.7.1.149) (1-phosphatidylinositol 5-phosphate 4-kinase 2-beta) (Diphosphoinositide kinase 2-beta) (Phosphatidylinositol 5-phosphate 4-kinase type II beta) (PI(5)P 4-kinase type II beta) (PIP4KII-beta) (PtdIns(5)P-4-kinase isoform 2-beta)	PIP4K2B PIP5K2B		2			//	//
Q8WXI9	Q477*	Q8WXI9_Q477*_2	ENSP00000489184	Transcriptional repressor p66-beta (GATA zinc finger domain-containing protein 2B) (p66/p68)	GATAD2B KIAA1150		1			//	//
P25325	L6F	P25325_L6F_1	ENSP00000384812	3-mercaptopyruvate sulfurtransferase (MST) (EC 2.8.1.2)	MPST TST2		1			No matching records found	//
Q96GM8	A91V	Q96GM8_A91V_3	ENSP00000361162	Target of EGR1 protein 1	TOE1		1			No matching records found	//
P11047	E1283D	P11047_E1283D_4	ENSP00000258341	Laminin subunit gamma-1 (Laminin B2 chain) (Laminin-1 subunit gamma) (Laminin-10 subunit gamma) (Laminin-11 subunit gamma) (Laminin-2 subunit gamma) (Laminin-3 subunit gamma) (Laminin-4 subunit gamma) (Laminin-6 subunit gamma) (Laminin-7 subunit gamma) (Laminin-8 subunit gamma) (Laminin-9 subunit gamma) (S-laminin subunit gamma) (S-LAM gamma)	LAMC1 LAMB2		2			Substitution - Missense	Pathogenic
Q12882	M166V	Q12882_M166V_3	ENSP00000359211	Dihydropyrimidine dehydrogenase [NADP(+)] (DHPDHase) (DPD) (EC 1.3.1.2) (Dihydrothymine dehydrogenase) (Dihydrouracil dehydrogenase)	DPYD		1			Substitution - Missense	Pathogenic
Q9UKK3	L1550P	Q9UKK3_L1550P_12	ENSP00000371419	Protein mono-ADP-ribosyltransferase PARP4 (EC 2.4.2.-) (193 kDa vault protein) (ADP-ribosyltransferase diphtheria toxin-like 4) (ARTD4) (PARP-related/IalphaI-related H5/proline-rich) (PH5P) (Poly [ADP-ribose] polymerase 4) (PARP-4) (Vault poly(ADP-ribose) polymerase) (VPARP)	PARP4 ADPRTL1 KIAA0177 PARPL		4			Substitution - Missense	Neutral
Q5T200	E1429D	Q5T200_E1429D_4	ENSP00000242848	Zinc finger CCCH domain-containing protein 13	ZC3H13 KIAA0853		1			No matching records found	//
A8K7I4	L65F	A8K7I4_L65F_1	ENSP00000378200	Calcium-activated chloride channel regulator 1 (EC 3.4.-.-) (Calcium-activated chloride channel family member 1) (hCLCA1) (Calcium-activated chloride channel protein 1) (CaCC-1) (hCaCC-1)	CLCA1 CACC1		1			No matching records found	//
Q9UBX5	T347I	Q9UBX5_T347I_2	ENSP00000345008	Fibulin-5 (FIBL-5) (Developmental arteries and neural crest EGF-like protein) (Dance) (Urine p50 protein) (UP50)	FBLN5 DANCE UNQ184/PRO210		1			No matching records found	//
P24557	F305L	P24557_F305L_2	ENSP00000411326	Thromboxane-A synthase (TXA synthase) (TXS) (EC 5.3.99.5) (Cytochrome P450 5A1) (Hydroperoxy icosatetraenoate dehydratase) (EC 4.2.1.152)	TBXAS1 CYP5 CYP5A1 TXAS		1			No matching records found	//
O95425	V189A	O95425_V189A_1	ENSP00000348128	Supervillin (Archvillin) (p205/p250)	SVIL		2			Substitution - Missense	Neutral
P16144	G1670*	P16144_G1670*_3	ENSP00000463651	Integrin beta-4 (GP150) (CD antigen CD104)	ITGB4		2			No matching records found	//
Q13287	S16L	Q13287_S16L_1	ENSP00000243346	N-myc-interactor (Nmi) (N-myc and STAT interactor)	NMI		2			Substitution - Missense	Neutral
Q9BTV4	K168N	Q9BTV4_K168N_M179T_1	ENSP00000303992	Transmembrane protein 43 (Protein LUMA)	TMEM43 UNQ2564/PRO6244		1			Substitution - Missense	Pathogenic
P56945	Q905H	P56945_Q905H_3	ENSP00000391669	Breast cancer anti-estrogen resistance protein 1 (CRK-associated substrate) (Cas scaffolding protein family member 1) (p130cas)	BCAR1 CAS CASS1 CRKAS		1			No matching records found	//
Q9H788	L436I	Q9H788_L436I_G441A_Q442H_3	ENSP00000428684	SH2 domain-containing protein 4A (Protein SH(2)A) (Protein phosphatase 1 regulatory subunit 38)	SH2D4A PPP1R38 SH2A		2			No matching records found	//
Q9NVH0	P55S	Q9NVH0_P55S_2	ENSP00000387331	Exonuclease 3'-5' domain-containing protein 2 (EC 3.1.11.1) (3'-5' exoribonuclease EXD2) (EC 3.1.13.-) (Exonuclease 3'-5' domain-like-containing protein 2)	EXD2 C14orf114 EXDL2		1			No matching records found	//
Q15046	T595S	Q15046_T595S_2	ENSP00000303043	Lysine--tRNA ligase (EC 2.7.7.-) (EC 6.1.1.6) (Lysyl-tRNA synthetase) (LysRS)	KARS1 KARS KIAA0070		1			Substitution - Missense	Pathogenic
P02790	P352S	P02790_P352S_H353N_8	ENSP00000265983	Hemopexin (Beta-1B-glycoprotein)	HPX		1			No matching records found	//
P62166	Q28L	P62166_Q28L_1	ENSP00000361475	Neuronal calcium sensor 1 (NCS-1) (Frequenin homolog) (Frequenin-like protein) (Frequenin-like ubiquitous protein)	NCS1 FLUP FREQ		1			No matching records found	//
Q9BVM2	D114E	Q9BVM2_D114E_2	ENSP00000359170	Protein DPCD	DPCD		1			No matching records found	//
Q9BUP3	S231R	Q9BUP3_S231R_3	ENSP00000392985	Oxidoreductase HTATIP2 (EC 1.1.1.-) (30 kDa HIV-1 TAT-interacting protein) (HIV-1 TAT-interactive protein 2)	HTATIP2 CC3 TIP30		5			Substitution - Missense	Neutral
P58107	D202N	P58107_D202N_5	ENSP00000484472	Epiplakin (450 kDa epidermal antigen)	EPPK1 EPIPL		1			Substitution - Missense	//
Q9HAT2	F281L	Q9HAT2_F281L_5	ENSP00000437877	Sialate O-acetylesterase (EC 3.1.1.53) (H-Lse) (Sialic acid-specific 9-O-acetylesterase)	SIAE YSG2		2			No matching records found	//
P55287	M275I	P55287_M275I_3	ENSP00000268603	Cadherin-11 (OSF-4) (Osteoblast cadherin) (OB-cadherin)	CDH11		1			Substitution - Missense	Pathogenic
P01031	L73I	P01031_L73I_2	ENSP00000223642	Complement C5 (C3 and PZP-like alpha-2-macroglobulin domain-containing protein 4) [Cleaved into: Complement C5 beta chain; Complement C5 alpha chain; C5a anaphylatoxin; Complement C5 alpha' chain]	C5 CPAMD4		3			No matching records found	//
Q0VD83	D20E	Q0VD83_D20E_2	ENSP00000457539	Apolipoprotein B receptor (Apolipoprotein B-100 receptor) (Apolipoprotein B-48 receptor) (Apolipoprotein B48 receptor) (apoB-48R)	APOBR APOB48R		1			No matching records found	//
P04275	R481L	P04275_R481L_H484R_3	ENSP00000261405	von Willebrand factor (vWF) [Cleaved into: von Willebrand antigen 2 (von Willebrand antigen II)]	VWF F8VWF		3			Substitution - Missense	Neutral
Q13459	V1693A	Q13459_V1693A_6	ENSP00000380444	Unconventional myosin-IXb (Unconventional myosin-9b)	MYO9B MYR5		1			Substitution - Missense	Neutral
O95425	P1235A	O95425_P1235A_7	ENSP00000348128	Supervillin (Archvillin) (p205/p250)	SVIL		1			Substitution - Missense	Pathogenic
Q8N1S5	R185S	Q8N1S5_R185S_3	ENSP00000255559	Zinc transporter ZIP11 (Solute carrier family 39 member 11) (Zrt- and Irt-like protein 11) (ZIP-11)	SLC39A11 C17orf26 ZIP11		1			Substitution - Missense	Pathogenic
P02545	K72N	P02545_K72N_2	ENSP00000421821	Prelamin-A/C [Cleaved into: Lamin-A/C (70 kDa lamin) (Renal carcinoma antigen NY-REN-32)]	LMNA LMN1		1			No matching records found	//
O75355	V109I	O75355_V109I_3	ENSP00000401565	Ectonucleoside triphosphate diphosphohydrolase 3 (NTPDase 3) (EC 3.6.1.5) (CD39 antigen-like 3) (Ecto-ATP diphosphohydrolase 3) (Ecto-ATPDase 3) (Ecto-ATPase 3) (Ecto-apyrase 3) (HB6)	ENTPD3 CD39L3		2			No matching records found	//
Q8IWZ3	E2410*	Q8IWZ3_E2410*_4	ENSP00000354085	Ankyrin repeat and KH domain-containing protein 1 (HIV-1 Vpr-binding ankyrin repeat protein) (Multiple ankyrin repeats single KH domain) (hMASK)	ANKHD1 KIAA1085 MASK VBARP PP2500		2			Substitution - Nonsense	Pathogenic
P01833	G365S	P01833_G365S_1	ENSP00000348888	Polymeric immunoglobulin receptor (PIgR) (Poly-Ig receptor) (Hepatocellular carcinoma-associated protein TB6) [Cleaved into: Secretory component]	PIGR		1			Substitution - Missense	Neutral
P24821	A1401G	P24821_A1401G_6	ENSP00000265131	Tenascin (TN) (Cytotactin) (GMEM) (GP 150-225) (Glioma-associated-extracellular matrix antigen) (Hexabrachion) (JI) (Myotendinous antigen) (Neuronectin) (Tenascin-C) (TN-C)	TNC HXB		1			No matching records found	//
Q12996	E154G	Q12996_E154G_3	ENSP00000315791	Cleavage stimulation factor subunit 3 (CF-1 77 kDa subunit) (Cleavage stimulation factor 77 kDa subunit) (CSTF 77 kDa subunit) (CstF-77)	CSTF3		1			No matching records found	//
P12110	E578D	P12110_E578D_6	ENSP00000300527	Collagen alpha-2(VI) chain	COL6A2		1			No matching records found	//
Q9NPR2	S797A	Q9NPR2_S797A_4	ENSP00000332204	Semaphorin-4B (Semaphorin-C)	SEMA4B KIAA1745 SEMAC UNQ749/PRO1480		2			Substitution - Missense	Neutral
Q9BZQ6	A388S	Q9BZQ6_A388S_3	ENSP00000318147	ER degradation-enhancing alpha-mannosidase-like protein 3 (EC 3.2.1.113) (Alpha-1,2-mannosidase EDEM3)	EDEM3 C1orf22		1			No matching records found	//
P31323	A26V	P31323_A26V_2	ENSP00000265717	cAMP-dependent protein kinase type II-beta regulatory subunit	PRKAR2B		1			No matching records found	//
O94905	K273N	O94905_K273N_1	ENSP00000428112	Erlin-2 (Endoplasmic reticulum lipid raft-associated protein 2) (Stomatin-prohibitin-flotillin-HflC/K domain-containing protein 2) (SPFH domain-containing protein 2)	ERLIN2 C8orf2 SPFH2 UNQ2441/PRO5003/PRO9924		1			Substitution - Missense	Pathogenic
Q6QNY0	M1I	Q6QNY0_M1I_R6L_R7W_1	ENSP00000393840	Biogenesis of lysosome-related organelles complex 1 subunit 3 (BLOC-1 subunit 3)	BLOC1S3 BLOS3		2			No matching records found	//
Q5SRE7	A41V	Q5SRE7_A41V_1	ENSP00000309515	Phytanoyl-CoA dioxygenase domain-containing protein 1 (Protein PHYHD1) (EC 1.14.11.-)	PHYHD1		1			No matching records found	//
Q8N8A6	T565I	Q8N8A6_T565I_15	ENSP00000380495	ATP-dependent RNA helicase DDX51 (EC 3.6.4.13) (DEAD box protein 51)	DDX51		1			Substitution - Missense	Pathogenic
Q6PJT7	I50N	Q6PJT7_I50N_1	ENSP00000327176	Zinc finger CCCH domain-containing protein 14 (Mammalian suppressor of tau pathology-2) (MSUT-2) (Renal carcinoma antigen NY-REN-37)	ZC3H14		1			No matching records found	//
P22894	T32I	P22894_T32I_2	ENSP00000236826	Neutrophil collagenase (EC 3.4.24.34) (Matrix metalloproteinase-8) (MMP-8) (PMNL collagenase) (PMNL-CL)	MMP8 CLG1		3			Substitution - Missense	Neutral
Q9Y6N9	E500D	Q9Y6N9_E500D_3	ENSP00000436934	Harmonin (Antigen NY-CO-38/NY-CO-37) (Autoimmune enteropathy-related antigen AIE-75) (Protein PDZ-73) (Renal carcinoma antigen NY-REN-3) (Usher syndrome type-1C protein)	USH1C AIE75		1			Substitution - Missense	//
P02786	G142S	P02786_G142S_1	ENSP00000376197	Transferrin receptor protein 1 (TR) (TfR) (TfR1) (Trfr) (T9) (p90) (CD antigen CD71) [Cleaved into: Transferrin receptor protein 1, serum form (sTfR)]	TFRC		3			Substitution - Missense	Neutral
Q96JJ3	A15V	Q96JJ3_A15V_M16I_K17N_1	ENSP00000361249	Engulfment and cell motility protein 2 (Protein ced-12 homolog A) (hCed-12A)	ELMO2 CED12A KIAA1834		1			No matching records found	//
O60462	T595V	O60462_T595V_5	ENSP00000350432	Neuropilin-2 (Vascular endothelial cell growth factor 165 receptor 2)	NRP2 VEGF165R2		1			No matching records found	//
Q9NYB0	P103L	Q9NYB0_P103L_3	ENSP00000300086	Telomeric repeat-binding factor 2-interacting protein 1 (TERF2-interacting telomeric protein 1) (TRF2-interacting telomeric protein 1) (Dopamine receptor-interacting protein 5) (Repressor/activator protein 1 homolog) (RAP1 homolog) (hRap1)	TERF2IP DRIP5 RAP1 PP8000		1			No matching records found	//
Q5VU43	R25H	Q5VU43_R25H_2	ENSP00000358353	Myomegalin (Cardiomyopathy-associated protein 2) (Phosphodiesterase 4D-interacting protein)	PDE4DIP CMYA2 KIAA0454 KIAA0477 MMGL		2			No matching records found	//
Q14573	M416I	Q14573_M416I_3	ENSP00000363435	Inositol 1,4,5-trisphosphate receptor type 3 (IP3 receptor isoform 3) (IP3R 3) (InsP3R3) (Type 3 inositol 1,4,5-trisphosphate receptor) (Type 3 InsP3 receptor)	ITPR3		1			No matching records found	//
P01701	D70E	P01701_D70E_1	ENSP00000374825	Immunoglobulin lambda variable 1-51 (Ig lambda chain V-I region BL2) (Ig lambda chain V-I region EPS) (Ig lambda chain V-I region NEW) (Ig lambda chain V-I region NIG-64)	IGLV1-51		2			//	//
Q9UIA0	V93L	Q9UIA0_V93L_2	ENSP00000248901	Cytohesin-4 (PH, SEC7 and coiled-coil domain-containing protein 4)	CYTH4 CYT4 PSCD4		1			No matching records found	//
Q03001	V2011L	Q03001_V2011L_5	ENSP00000359801	Dystonin (230 kDa bullous pemphigoid antigen) (230/240 kDa bullous pemphigoid antigen) (Bullous pemphigoid antigen 1) (BPA) (Bullous pemphigoid antigen) (Dystonia musculorum protein) (Hemidesmosomal plaque protein)	DST BP230 BP240 BPAG1 DMH DT KIAA0728		1			Substitution - Missense	Neutral
Q96QH2	P107L	Q96QH2_P107L_5	ENSP00000408342	PML-RARA-regulated adapter molecule 1 (PRAM) (PRAM-1)	PRAM1		2			No matching records found	//
Q9BTC0	P1220Q	Q9BTC0_P1220Q_10	ENSP00000378752	Death-inducer obliterator 1 (DIO-1) (hDido1) (Death-associated transcription factor 1) (DATF-1)	DIDO1 C20orf158 DATF1 KIAA0333		1			No matching records found	//
Q9UJS0	S362L	Q9UJS0_S362L_4	ENSP00000400101	Electrogenic aspartate/glutamate antiporter SLC25A13, mitochondrial (Calcium-binding mitochondrial carrier protein Aralar2) (ARALAR-related gene 2) (ARALAR2) (Citrin) (Mitochondrial aspartate glutamate carrier 2) (Solute carrier family 25 member 13)	SLC25A13		1			No matching records found	//
P01116	G12V	P01116_G12V_1	ENSP00000308495	GTPase KRas (EC 3.6.5.2) (K-Ras 2) (Ki-Ras) (c-K-ras) (c-Ki-ras) [Cleaved into: GTPase KRas, N-terminally processed]	KRAS KRAS2 RASK2		2			Substitution - Missense	Pathogenic
P06396	T565M	P06396_T565M_3	ENSP00000362929	Gelsolin (AGEL) (Actin-depolymerizing factor) (ADF) (Brevin)	GSN		2			No matching records found	//
Q9H0J9	A36P	Q9H0J9_A36P_2	ENSP00000263549	Protein mono-ADP-ribosyltransferase PARP12 (EC 2.4.2.-) (ADP-ribosyltransferase diphtheria toxin-like 12) (ARTD12) (Poly [ADP-ribose] polymerase 12) (PARP-12) (Zinc finger CCCH domain-containing protein 1)	PARP12 ZC3HDC1		1			No matching records found	//
Q8N3V7	L11F	Q8N3V7_L11F_1	ENSP00000428378	Synaptopodin	SYNPO KIAA1029		1			Substitution - Missense	Neutral
Q7Z3B1	Q8E	Q7Z3B1_Q8E_1	ENSP00000305938	Neuronal growth regulator 1 (IgLON family member 4)	NEGR1 IGLON4 UNQ2433/PRO4993		1			No matching records found	//
Q9BX66	L61P	Q9BX66_L61P_1	ENSP00000277984	Sorbin and SH3 domain-containing protein 1 (Ponsin) (SH3 domain protein 5) (SH3P12) (c-Cbl-associated protein) (CAP)	SORBS1 KIAA0894 KIAA1296 SH3D5		2			No matching records found	//
Q5TGY3	A766V	Q5TGY3_A766V_10	ENSP00000363123	Transcription factor Gibbin (AT-hook DNA-binding motif-containing protein 1)	AHDC1		1			No matching records found	//
P05164	M341I	P05164_M341I_6	ENSP00000225275	Myeloperoxidase (MPO) (EC 1.11.2.2) [Cleaved into: Myeloperoxidase; 89 kDa myeloperoxidase; 84 kDa myeloperoxidase; Myeloperoxidase light chain; Myeloperoxidase heavy chain]	MPO		1			No matching records found	//
P43403	R17C	P43403_R17C_1	ENSP00000264972	Tyrosine-protein kinase ZAP-70 (EC 2.7.10.2) (70 kDa zeta-chain associated protein) (Syk-related tyrosine kinase)	ZAP70 SRK		1			No matching records found	//
P40222	G57W	P40222_G57W_2	ENSP00000362712	Alpha-taxilin	TXLNA TXLN		1			No matching records found	//
Q8NCH0	R96T	Q8NCH0_R96T_2	ENSP00000307297	Carbohydrate sulfotransferase 14 (EC 2.8.2.35) (Dermatan 4-sulfotransferase 1) (D4ST-1) (hD4ST1)	CHST14 D4ST1 UNQ1925/PRO4400		1			No matching records found	//
Q13421	P16L	Q13421_P16L_1	ENSP00000456008	Mesothelin (CAK1 antigen) (Pre-pro-megakaryocyte-potentiating factor) [Cleaved into: Megakaryocyte-potentiating factor (MPF); Mesothelin, cleaved form]	MSLN MPF		1			No matching records found	//
Q52LJ0	P317L	Q52LJ0_P317L_2	ENSP00000380734	Protein FAM98B	FAM98B		2			No matching records found	//
Q13683	S430T	Q13683_S430T_2	ENSP00000452120	Integrin alpha-7 [Cleaved into: Integrin alpha-7 heavy chain; Integrin alpha-7 light chain; Integrin alpha-7 70 kDa form]	ITGA7 UNQ406/PRO768		1			No matching records found	//
Q9BYC5	T104K	Q9BYC5_T104K_1	ENSP00000452433	Alpha-(1,6)-fucosyltransferase (Alpha1-6FucT) (EC 2.4.1.68) (Fucosyltransferase 8) (GDP-L-Fuc:N-acetyl-beta-D-glucosaminide alpha1,6-fucosyltransferase) (GDP-fucose--glycoprotein fucosyltransferase) (Glycoprotein 6-alpha-L-fucosyltransferase)	FUT8		1			Substitution - Missense	Pathogenic
Q9NYU2	K1252I	Q9NYU2_K1252I_5	ENSP00000259253	UDP-glucose:glycoprotein glucosyltransferase 1 (UGT1) (hUGT1) (EC 2.4.1.-) (UDP--Glc:glycoprotein glucosyltransferase) (UDP-glucose ceramide glucosyltransferase-like 1)	UGGT1 GT UGCGL1 UGGT UGT1 UGTR		1			No matching records found	//
P19474	A70D	P19474_A70D_1	ENSP00000254436	E3 ubiquitin-protein ligase TRIM21 (EC 2.3.2.27) (52 kDa Ro protein) (52 kDa ribonucleoprotein autoantigen Ro/SS-A) (RING finger protein 81) (RING-type E3 ubiquitin transferase TRIM21) (Ro(SS-A)) (Sjoegren syndrome type A antigen) (SS-A) (Tripartite motif-containing protein 21)	TRIM21 RNF81 RO52 SSA1		1			No matching records found	//
Q9UM07	A453S	Q9UM07_A453S_10	ENSP00000364597	Protein-arginine deiminase type-4 (EC 3.5.3.15) (HL-60 PAD) (Peptidylarginine deiminase IV) (Protein-arginine deiminase type IV)	PADI4 PAD4 PADI5 PDI5		1			No matching records found	//
P33241	A100T	P33241_A100T_1	ENSP00000308383	Lymphocyte-specific protein 1 (47 kDa actin-binding protein) (52 kDa phosphoprotein) (pp52) (Lymphocyte-specific antigen WP34)	LSP1 WP34		2			Substitution - Missense	Neutral
O00541	E100D	O00541_E100D_1	ENSP00000334612	Pescadillo homolog	PES1		1	In Cosmic: "E100dup"??		Insertion - In frame	//
Q15758	V310L	Q15758_V310L_3	ENSP00000406532	Neutral amino acid transporter B(0) (ATB(0)) (Baboon M7 virus receptor) (RD114/simian type D retrovirus receptor) (Sodium-dependent neutral amino acid transporter type 2) (Solute carrier family 1 member 5)	SLC1A5 ASCT2 M7V1 RDR RDRC		1			Substitution - Missense	Neutral
Q9NY33	K113N	Q9NY33_K113N_2	ENSP00000440502	Dipeptidyl peptidase 3 (EC 3.4.14.4) (Dipeptidyl aminopeptidase III) (Dipeptidyl arylamidase III) (Dipeptidyl peptidase III) (DPP III) (Enkephalinase B)	DPP3		1			No matching records found	//
Q8N442	A33G	Q8N442_A33G_2	ENSP00000281543	Translation factor GUF1, mitochondrial (EC 3.6.5.-) (Elongation factor 4 homolog) (EF-4) (GTPase GUF1) (Ribosomal back-translocase)	GUF1		1			No matching records found	//
Q8IVT2	S156G	Q8IVT2_S156G_1	ENSP00000215582	Mitotic interactor and substrate of PLK1 (Mitotic spindle positioning protein)	MISP C19orf21		1			Substitution - Missense	Neutral
Q9NZE8	P19S	Q9NZE8_P19S_1	ENSP00000338389	39S ribosomal protein L35, mitochondrial (L35mt) (MRP-L35) (Mitochondrial large ribosomal subunit protein bL35m)	MRPL35 BM-007		1			Substitution - Missense	//
Q9NVP1	T94S	Q9NVP1_T94S_1	ENSP00000263239	ATP-dependent RNA helicase DDX18 (EC 3.6.4.13) (DEAD box protein 18) (Myc-regulated DEAD box protein) (MrDb)	DDX18 cPERP-D		1			Substitution - Missense	Neutral
P50336	T4S	P50336_T4S_A17G_S18R_1	ENSP00000343943	Protoporphyrinogen oxidase (PPO) (EC 1.3.3.4)	PPOX		1			No matching records found	//
P98088	S221R	P98088_S221R_3	ENSP00000485659	Mucin-5AC (MUC-5AC) (Gastric mucin) (Major airway glycoprotein) (Mucin-5 subtype AC, tracheobronchial) (Tracheobronchial mucin) (TBM)	MUC5AC MUC5		2			Substitution - Missense	//
Q9Y6N9	Q678H	Q9Y6N9_Q678H_5	ENSP00000005226	Harmonin (Antigen NY-CO-38/NY-CO-37) (Autoimmune enteropathy-related antigen AIE-75) (Protein PDZ-73) (Renal carcinoma antigen NY-REN-3) (Usher syndrome type-1C protein)	USH1C AIE75		1			No matching records found	//
P23396	K10T	P23396_K10T_1	ENSP00000433821	40S ribosomal protein S3 (EC 4.2.99.18) (Small ribosomal subunit protein uS3)	RPS3 OK/SW-cl.26		1			No matching records found	//
P25705	G140S	P25705_G140S_2	ENSP00000467037	ATP synthase subunit alpha, mitochondrial (ATP synthase F1 subunit alpha)	ATP5F1A ATP5A ATP5A1 ATP5AL2 ATPM		2			No matching records found	//
O94903	A267T	O94903_A267T_2	ENSP00000333551	Pyridoxal phosphate homeostasis protein (PLP homeostasis protein) (Proline synthase co-transcribed bacterial homolog protein) (Pyridoxal phosphate-binding protein)	PLPBP PROSC		1			No matching records found	//
Q5T4S7	E2142D	Q5T4S7_E2142D_4	ENSP00000364403	E3 ubiquitin-protein ligase UBR4 (EC 2.3.2.27) (600 kDa retinoblastoma protein-associated factor) (N-recognin-4) (RING-type E3 ubiquitin transferase UBR4) (Retinoblastoma-associated factor of 600 kDa) (RBAF600) (p600) (Zinc finger UBR1-type protein 1)	UBR4 KIAA0462 KIAA1307 RBAF600 ZUBR1		1			No matching records found	//
P27708	Y2097*	P27708_Y2097*_23	ENSP00000264705	CAD protein [Includes: Glutamine-dependent carbamoyl-phosphate synthase (EC 6.3.5.5); Aspartate carbamoyltransferase (EC 2.1.3.2); Dihydroorotase (EC 3.5.2.3)]	CAD		1			Substitution - Nonsense	Pathogenic
Q96AQ6	R596W	Q96AQ6_R596W_4	ENSP00000357450	Pre-B-cell leukemia transcription factor-interacting protein 1 (Hematopoietic PBX-interacting protein)	PBXIP1 HPIP		1			Substitution - Missense	Pathogenic
Q99571	A266V	Q99571_A266V_2	ENSP00000336607	P2X purinoceptor 4 (P2X4) (ATP receptor) (Purinergic receptor)	P2RX4		1			Substitution - Missense	Neutral
Q8NF50	V825E	Q8NF50_V825E_11	ENSP00000394888	Dedicator of cytokinesis protein 8	DOCK8		1			No matching records found	//
P63098	D63N	P63098_D63N_1	ENSP00000234310	Calcineurin subunit B type 1 (Protein phosphatase 2B regulatory subunit 1) (Protein phosphatase 3 regulatory subunit B alpha isoform 1)	PPP3R1 CNA2 CNB		1			Substitution - Missense	Pathogenic
Q13332	Q504*	Q13332_Q504*_5	ENSP00000262963	Receptor-type tyrosine-protein phosphatase S (R-PTP-S) (EC 3.1.3.48) (Receptor-type tyrosine-protein phosphatase sigma) (R-PTP-sigma)	PTPRS		1			No matching records found	//
P24821	Q680R	P24821_Q680R_2	ENSP00000265131	Tenascin (TN) (Cytotactin) (GMEM) (GP 150-225) (Glioma-associated-extracellular matrix antigen) (Hexabrachion) (JI) (Myotendinous antigen) (Neuronectin) (Tenascin-C) (TN-C)	TNC HXB		6			Substitution - Missense	Neutral
P21283	L92M	P21283_L92M_1	ENSP00000430282	V-type proton ATPase subunit C 1 (V-ATPase subunit C 1) (Vacuolar proton pump subunit C 1)	ATP6V1C1 ATP6C ATP6D VATC		1			No matching records found	//
Q9H0L4	Q240*	Q9H0L4_Q240*_1	ENSP00000332444	Cleavage stimulation factor subunit 2 tau variant (CF-1 64 kDa subunit tau variant) (Cleavage stimulation factor 64 kDa subunit tau variant) (CSTF 64 kDa subunit tau variant) (TauCstF-64)	CSTF2T KIAA0689		1			No matching records found	//
P36507	V177C	P36507_V177C_1	ENSP00000262948	Dual specificity mitogen-activated protein kinase kinase 2 (MAP kinase kinase 2) (MAPKK 2) (EC 2.7.12.2) (ERK activator kinase 2) (MAPK/ERK kinase 2) (MEK 2)	MAP2K2 MEK2 MKK2 PRKMK2		1			No matching records found	//
Q66K74	A724V	Q66K74_A724V_9	ENSP00000439243	Microtubule-associated protein 1S (MAP-1S) (BPY2-interacting protein 1) (Microtubule-associated protein 8) (Variable charge Y chromosome 2-interacting protein 1) (VCY2-interacting protein 1) (VCY2IP-1) [Cleaved into: MAP1S heavy chain; MAP1S light chain]	MAP1S BPY2IP1 C19orf5 MAP8 VCY2IP1		1			Substitution - Missense	Neutral
Q8N5I2	G26E	Q8N5I2_G26E_1	ENSP00000360475	Arrestin domain-containing protein 1 (Alpha-arrestin 1)	ARRDC1		1			No matching records found	//
Q8IUX7	P273T	Q8IUX7_P273T_2	ENSP00000223357	Adipocyte enhancer-binding protein 1 (AE-binding protein 1) (Aortic carboxypeptidase-like protein)	AEBP1 ACLP		5			Substitution - Missense	Neutral
Q9UGM6	F218Y	Q9UGM6_F218Y_4	ENSP00000358434	Tryptophan--tRNA ligase, mitochondrial (EC 6.1.1.2) ((Mt)TrpRS) (Tryptophanyl-tRNA synthetase) (TrpRS)	WARS2		1			No matching records found	//
CP
										COSMIC-Info
UniProtID	Mutation	Mutation Location	ENSPID	ProteinName	Genname		Number of observations	Comment		Mutation-Type	FATHMM prediction
Q9Y617	S344Y	Q9Y617_S344Y_I351N_10	ENSP00000365773	Phosphoserine aminotransferase (EC 2.6.1.52) (Phosphohydroxythreonine aminotransferase) (PSAT)	PSAT1 PSA		1			No matching records found	//
O75095	A208V	O75095_A208V_3	ENSP00000294599	Multiple epidermal growth factor-like domains protein 6 (Multiple EGF-like domains protein 6) (Epidermal growth factor-like protein 3) (EGF-like protein 3)	MEGF6 EGFL3 KIAA0815		1			Substitution - Missense	Pathogenic
P17661	E457G	P17661_E457G_2	ENSP00000363071	Desmin	DES		1			No matching records found	//
O95757	R374*	O95757_R374*_9	ENSP00000422482	Heat shock 70 kDa protein 4L (Heat shock 70-related protein APG-1) (Heat-shock protein family A member 4-like protein) (HSPA4-like protein) (Osmotic stress protein 94)	HSPA4L APG1 OSP94		1			No matching records found	//
P01112	S106L	P01112_S106L_3	ENSP00000434023	GTPase HRas (EC 3.6.5.2) (H-Ras-1) (Ha-Ras) (Transforming protein p21) (c-H-ras) (p21ras) [Cleaved into: GTPase HRas, N-terminally processed]	HRAS HRAS1		1	COSM6450553		Substitution - Missense	Pathogenic
Q8WTW3	A20P	Q8WTW3_A20P_A27P_E28D_2	ENSP00000299886	Conserved oligomeric Golgi complex subunit 1 (COG complex subunit 1) (Component of oligomeric Golgi complex 1)	COG1 KIAA1381 LDLB		1			No matching records found	//
Q9BZB8	A175D	Q9BZB8_A175D_3	ENSP00000481009	Cytoplasmic polyadenylation element-binding protein 1 (CPE-BP1) (CPE-binding protein 1) (h-CPEB) (hCPEB-1)	CPEB1 CPEB		1			No matching records found	//
Q9NQ94	F281L	Q9NQ94_F281L_3	ENSP00000363107	APOBEC1 complementation factor (APOBEC1-stimulating protein)	A1CF ACF ASP		1			No matching records found	//
Q9Y680	Q218H	Q9Y680_Q218H_3	ENSP00000413152	Peptidyl-prolyl cis-trans isomerase FKBP7 (PPIase FKBP7) (EC 5.2.1.8) (23 kDa FK506-binding protein) (23 kDa FKBP) (FKBP-23) (FK506-binding protein 7) (FKBP-7) (Rotamase)	FKBP7 FKBP23 UNQ670/PRO1304		1			No matching records found	//
O60240	E321D	O60240_E321D_7	ENSP00000300055	Perilipin-1 (Lipid droplet-associated protein)	PLIN1 PERI PLIN		1			No matching records found	//
P25189	T94N	P25189_T94N_2	ENSP00000431538	Myelin protein P0 (Myelin peripheral protein) (MPP) (Myelin protein zero)	MPZ		1			//	//
Q9Y2Q9	M1I	Q9Y2Q9_M1I_R6W_1	ENSP00000276585	28S ribosomal protein S28, mitochondrial (MRP-S28) (S28mt) (28S ribosomal protein S35, mitochondrial) (MRP-S35) (S35mt) (Mitochondrial small ribosomal subunit protein bS1m)	MRPS28 MRPS35 HSPC007		1			No matching records found	//
Q99805	K111N	Q99805_K111N_1	ENSP00000365567	Transmembrane 9 superfamily member 2 (p76)	TM9SF2		1			No matching records found	//
Q147X3	R346I	Q147X3_R346I_7	ENSP00000452521	N-alpha-acetyltransferase 30 (EC 2.3.1.256) (N-acetyltransferase 12) (N-acetyltransferase MAK3 homolog) (NatC catalytic subunit)	NAA30 C14orf35 MAK3 NAT12		1			No matching records found	//
P54317	D51H	P54317_D51H_1	ENSP00000468117	Pancreatic lipase-related protein 2 (PL-RP2) (Cytotoxic T lymphocyte lipase) (Galactolipase) (EC 3.1.1.26) (Triacylglycerol lipase) (EC 3.1.1.3)	PNLIPRP2 PLRP2		1			No matching records found	//
Q9H089	T65I	Q9H089_T65I_2	ENSP00000265245	Large subunit GTPase 1 homolog (hLsg1) (EC 3.6.1.-)	LSG1		1			Substitution - Missense	Pathogenic
Q969Z3	F125I	Q969Z3_F125I_2	ENSP00000355880	Mitochondrial amidoxime reducing component 2 (mARC2) (EC 1.7.-.-) (Molybdenum cofactor sulfurase C-terminal domain-containing protein 2) (MOSC domain-containing protein 2) (Moco sulfurase C-terminal domain-containing protein 2)	MTARC2 MARC2 MOSC2		1			No matching records found	//
P43155	A6S	P43155_A6S_1	ENSP00000315013	Carnitine O-acetyltransferase (Carnitine acetylase) (EC 2.3.1.137) (EC 2.3.1.7) (Carnitine acetyltransferase) (CAT) (CrAT)	CRAT CAT1		1			No matching records found	//
Q96HY7	H508Q	Q96HY7_H508Q_Q518*_9	ENSP00000263035	2-oxoadipate dehydrogenase complex component E1 (E1a) (OADC-E1) (OADH-E1) (EC 1.2.4.-) (2-oxoadipate dehydrogenase, mitochondrial) (Alpha-ketoadipate dehydrogenase) (Alpha-KADH-E1) (Dehydrogenase E1 and transketolase domain-containing protein 1) (Probable 2-oxoglutarate dehydrogenase E1 component DHKTD1, mitochondrial)	DHTKD1 KIAA1630		1			No matching records found	//
P04004	E152D	P04004_E152D_G158V_4	ENSP00000226218	Vitronectin (VN) (S-protein) (Serum-spreading factor) (V75) [Cleaved into: Vitronectin V65 subunit; Vitronectin V10 subunit; Somatomedin-B]	VTN		1			No matching records found	//
Q9UGQ2	A171P	Q9UGQ2_A171P_2	ENSP00000440832	Calcium channel flower homolog (Calcium channel flower domain-containing protein 1)	CACFD1 C9orf7 PSEC0107 PSEC0248 UNQ3071/PRO9903		1			No matching records found	//
Q96D15	R250W	Q96D15_R250W_4	ENSP00000270645	Reticulocalbin-3 (EF-hand calcium-binding protein RLP49)	RCN3 UNQ239/PRO272		1			Substitution - Missense	Neutral
Q330K2	P25S	Q330K2_P25S_A31V_1	ENSP00000428788	NADH dehydrogenase (ubiquinone) complex I, assembly factor 6 (Putative phytoene synthase)	NDUFAF6 C8orf38		1			//	//
P01780	N96S	P01780_N96S_L98M_2	ENSP00000375007	Immunoglobulin heavy variable 3-7 (Ig heavy chain V-III region GAL) (Ig heavy chain V-III region GAR) (Ig heavy chain V-III region JON)	IGHV3-7		1			//	//
Q8WTW3	P950A	Q8WTW3_P950A_7	ENSP00000299886	Conserved oligomeric Golgi complex subunit 1 (COG complex subunit 1) (Component of oligomeric Golgi complex 1)	COG1 KIAA1381 LDLB		1			No matching records found	//
P80748	R38T	P80748_R38T_1	ENSP00000374843	Immunoglobulin lambda variable 3-21 (Ig lambda chain V-III region LOI) (Ig lambda chain V-V region DEL) (Ig lambda chain V-VII region MOT)	IGLV3-21		1			//	//
E9PAV3	V341I	E9PAV3_V341I_S352P_2	ENSP00000403817	Nascent polypeptide-associated complex subunit alpha, muscle-specific form (Alpha-NAC, muscle-specific form) (skNAC)	NACA		1			No matching records found	//
A8MXV4	P119T	A8MXV4_P119T_5	ENSP00000380251	Acyl-coenzyme A diphosphatase NUDT19 (EC 3.6.1.-) (Nucleoside diphosphate-linked moiety X motif 19) (Nudix motif 19)	NUDT19		1			No matching records found	//
P51570	R68P	P51570_R68P_3	ENSP00000225614	Galactokinase (EC 2.7.1.6) (Galactose kinase)	GALK1 GALK		1			No matching records found	//
Q96T66	A88E	Q96T66_A88E_5	ENSP00000296202	Nicotinamide/nicotinic acid mononucleotide adenylyltransferase 3 (NMN/NaMN adenylyltransferase 3) (Nicotinamide-nucleotide adenylyltransferase 3) (NMN adenylyltransferase 3) (Nicotinate-nucleotide adenylyltransferase 3) (NaMN adenylyltransferase 3) (EC 2.7.7.18) (Pyridine nucleotide adenylyltransferase 3) (PNAT-3) (EC 2.7.7.1)	NMNAT3 FKSG76		1			No matching records found	//
Q68CQ4	P360S	Q68CQ4_P360S_3	ENSP00000419005	U3 small nucleolar RNA-associated protein 25 homolog (Digestive organ expansion factor homolog) (UTP25 small subunit processor component)	UTP25 C1orf107 DEF DIEXF		1			No matching records found	//
Q5JSQ8	R107L	Q5JSQ8_R107L_4	ENSP00000359415	Putative KHDC1-like protein	KHDC1L		1			No matching records found	//
